# The renal response to FGF23 shifts from phosphaturia towards inflammation in kidney disease

**DOI:** 10.1101/2025.03.01.640954

**Authors:** Matthias B. Moor, Mikhail Burmakin, Anna Levin, Gül Gizem Korkut, David Brodin, Annika Wernerson, Annette Bruchfeld, Peter Bárány, Anna Witasp, Jaakko Patrakka, Hannes Olauson

## Abstract

**Background:** FGF23 excess is associated with morbidity and mortality, but the role of excessive circulating FGF23 concentrations as a mere biomarker or causative factor of pathology is controversial. Here, we investigated the consequences of FGF23 excess in kidney disease.

**Methods:** This study used three independent disease models: i) anti-glomerular basement membrane (Anti-GBM) disease in male C57BL/6 mice, ii) Adriamycin (doxorubicin)-induced nephropathy in female BALB/c mice, and iii) male DBA/2J mice fed an adenine-containing diet. Anti-GBM and Adriamycin mice and matched control mice received intravenous injections of recombinant FGF23 1µg or vehicle for six consecutive days (Anti-GBM) or once (Adriamycin model), with dissection 24h after the last injection. Adenine mice underwent organ harvesting after 15 weeks to establish ex vivo precision-cut kidney slices (PCKS) and 24h treatment with recombinant FGF23 or vehicle. In addition to histological and biochemical profiling, we assessed serum cytokines, biochemistry and renal transcriptomes and histology of mice and patients with IgA nephropathy. RNAseq data and published transcriptomes underwent gene set enrichment, bulk ligand-receptor interaction analysis and cell-type decomposition.

**Results:** Mice with Anti-GBM disease showed decreased glomerular filtration rate, albuminuria and renal tubular casts. FGF23 treatment increased phosphaturia, but also circulating soluble TNF receptor-1. Renal transcriptomes revealed FGF23-driven proinflammatory transcriptional signatures in murine Anti-GBM and also adverse Vcam1, Pdgfrb and chemokine ligand-receptor signaling in Anti-GBM but not in healthy mice. FGF23 increased transcriptome-inferred renal macrophage content in Anti-GBM mice. Findings were confirmed by immunofluorescence. In Adriamycin-induced nephropathy and in PCKS from the adenine nephropathy model, a short-term FGF23 excess caused expression of proinflammatory transcripts. Finally, human data revealed associations between histopathological or transcriptome-inferred renal immune cell infiltration and circulating FGF23 concentrations.

**Conclusion:** FGF23-driven patterns of proinflammatory gene and protein expression or leukocyte overabundance in the kidney were observed in several different models or states of FGF23 excess. The present data provide evidence that excess FGF23 directly drives inflammation in kidney disease and may serve as a therapeutic target.
