## Supplemental Table 3 for "The renal response to FGF23 shifts from phosphaturia towards inflammation in kidney disease"

### Sheet: FGF23eff_inCtrl
…1	Protein	logFC	AveExpr	t	P.Value	adj.P.Val	B
39	sTNF RI	0.964781	17.2036	4.14072	0.000432679	0.0173072	0.00167682
15	IL6	-0.915307	11.842	-2.08905	0.0485627	0.745947	-3.98946
17	IL10	-0.87634	12.2549	-1.83274	0.0804985	0.745947	-4.42344
2	CD30L	0.616593	12.2807	1.75548	0.0931827	0.745947	-4.55843
30	MIP-1-alpha	0.550216	12.2796	1.63433	0.11651	0.745947	-4.72255
9	IFN-gamma	-0.746344	12.5851	-1.56245	0.132544	0.745947	-4.82491
35	TECK	0.432579	12.7846	1.47225	0.155206	0.745947	-4.95782
3	Eotaxin	0.546491	12.3476	1.46361	0.157533	0.745947	-4.96739
16	IL9	0.65078	14.0207	1.42655	0.167838	0.745947	-4.84384
33	SDF-1	0.621153	13.965	1.34626	0.192014	0.768054	-4.92244
38	TNF-alpha	-0.545865	13.8259	-1.13445	0.268893	0.87335	-5.19172
5	FAS ligand	0.468699	13.3994	1.09256	0.286481	0.87335	-5.2825
6	Fractalkine	0.336448	12.9483	1.00569	0.325571	0.87335	-5.47296
21	IL17	-0.476265	13.4076	-0.998786	0.328827	0.87335	-5.41459
23	KC	-0.252795	12.78	-0.951748	0.351631	0.87335	-5.55606
25	LIX	-0.230234	16.9385	-0.931044	0.362001	0.87335	-5.94912
1	BLC	0.32955	13.6302	0.908474	0.373536	0.87335	-5.40285
27	MCP-1	-0.222294	13.0075	-0.844284	0.407657	0.87335	-5.61583
40	sTNF RII	-0.223818	13.4651	-0.787522	0.439433	0.87335	-5.68703
28	M-CSF	0.186509	15.4241	0.752707	0.459656	0.87335	-5.83225
18	IL12-p40/p70	-0.263961	12.913	-0.719187	0.479644	0.87335	-5.7279
26	Lymphotactin	0.162752	12.8797	0.609709	0.548341	0.87335	-5.78835
13	IL3	-0.321376	13.7297	-0.580579	0.567462	0.87335	-5.64771
19	IL12-p70	0.160717	15.722	0.547757	0.589409	0.87335	-6.02312
11	IL1-beta	0.182799	12.9946	0.530068	0.601408	0.87335	-5.78909
34	TCA-3	-0.124324	15.6931	-0.527269	0.603318	0.87335	-6.04748
29	MIG	0.176009	11.5066	0.527132	0.603411	0.87335	-5.75025
12	IL2	0.233464	13.9631	0.515548	0.611345	0.87335	-5.61888
7	G-CSF	-0.26836	14.1363	-0.449571	0.657446	0.888573	-5.61283
8	GM-CSF	-0.133489	13.7897	-0.383506	0.705049	0.888573	-5.69176
14	IL4	-0.0810749	15.8065	-0.377421	0.7095	0.888573	-6.13802
24	Leptin	-0.14086	11.4427	-0.370629	0.714481	0.888573	-5.81785
37	TIMP-2	0.110868	12.3096	0.345431	0.733072	0.888573	-5.88264
10	IL1-alpha	-0.0575348	15.3528	-0.274158	0.786538	0.895398	-6.11408
36	TIMP-1	0.0863805	12.0183	0.267586	0.791526	0.895398	-5.85918
4	Eotaxin-2	0.0939455	13.152	0.23115	0.819348	0.895398	-5.89527
22	I-TAC	0.0922408	11.7783	0.21957	0.828244	0.895398	-5.86804
31	MIP-1-gamma	-0.0399164	17.1484	-0.187714	0.852832	0.897718	-6.36403
20	IL13	0.011571	12.2215	0.0364001	0.971294	0.989398	-5.9294
32	RANTES	0.00578608	13.2238	0.0134408	0.989398	0.989398	-5.94849

### Sheet: FGF23eff_inNTS
...1	Protein	logFC	AveExpr	t	P.Value	adj.P.Val	B
10	IL1-alpha	0.399789	15.3528	1.80176	0.085393	0.956766	-4.49268
29	MIG	0.557425	11.5066	1.69934	0.103443	0.956766	-4.53553
34	TCA-3	0.365707	15.6931	1.6007	0.123797	0.956766	-4.50611
15	IL6	-0.621199	11.842	-1.4455	0.162504	0.956766	-4.55858
18	IL12-p40/p70	-0.542546	12.913	-1.43026	0.166783	0.956766	-4.55838
39	sTNF RI	-0.283944	17.2036	-1.31931	0.20072	0.956766	-4.53862
32	RANTES	-0.613665	13.2238	-1.27065	0.217211	0.956766	-4.57761
28	M-CSF	0.272953	15.4241	1.17571	0.25236	0.956766	-4.57688
23	KC	0.309791	12.78	1.13567	0.268393	0.956766	-4.58548
20	IL13	-0.30578	12.2215	-1.00983	0.323625	0.956766	-4.59613
11	IL1-beta	0.329823	12.9946	0.982075	0.336809	0.956766	-4.59811
16	IL9	0.446565	14.0207	0.966658	0.344289	0.956766	-4.59749
35	TECK	0.265612	12.7846	0.911827	0.371807	0.956766	-4.60376
5	FAS ligand	0.358909	13.3994	0.800342	0.432126	0.956766	-4.60631
38	TNF-alpha	0.401859	13.8259	0.766061	0.451834	0.956766	-4.6055
6	Fractalkine	0.243172	12.9483	0.705272	0.488089	0.956766	-4.61549
9	IFN-gamma	-0.306075	12.5851	-0.675151	0.50666	0.956766	-4.62073
1	BLC	0.250988	13.6302	0.653223	0.520425	0.956766	-4.61035
21	IL17	-0.310513	13.4076	-0.598174	0.555871	0.956766	-4.61507
19	IL12-p70	0.157696	15.722	0.572688	0.5727	0.956766	-4.64552
30	MIP-1-alpha	0.182253	12.2796	0.56061	0.580765	0.956766	-4.62578
4	Eotaxin-2	0.193708	13.152	0.452859	0.655113	0.956766	-4.6235
12	IL2	0.215627	13.9631	0.449716	0.657343	0.956766	-4.61435
14	IL4	0.0938477	15.8065	0.449148	0.657746	0.956766	-4.65466
8	GM-CSF	-0.165695	13.7897	-0.43902	0.664956	0.956766	-4.61443
2	CD30L	-0.143347	12.2807	-0.406199	0.688546	0.956766	-4.63058
7	G-CSF	0.215963	14.1363	0.367176	0.717018	0.956766	-4.61731
25	LIX	-0.0881175	16.9385	-0.366939	0.717193	0.956766	-4.6848
13	IL3	0.206969	13.7297	0.32863	0.745563	0.956766	-4.6166
36	TIMP-1	0.0868851	12.0183	0.296633	0.769547	0.956766	-4.63605
3	Eotaxin	0.104832	12.3476	0.285295	0.778104	0.956766	-4.63586
22	I-TAC	0.112721	11.7783	0.276939	0.784429	0.956766	-4.63145
17	IL10	-0.109982	12.2549	-0.23748	0.814496	0.956766	-4.63606
27	MCP-1	0.0615317	13.0075	0.236299	0.815401	0.956766	-4.63613
37	TIMP-2	-0.0633128	12.3096	-0.20798	0.83717	0.956766	-4.63855
24	Leptin	-0.052964	11.4427	-0.139877	0.890038	0.969731	-4.63113
33	SDF-1	0.0558442	13.965	0.112797	0.911221	0.969731	-4.61805
31	MIP-1-gamma	-0.0184073	17.1484	-0.0907629	0.928508	0.969731	-4.70058
26	Lymphotactin	-0.0181234	12.8797	-0.0691639	0.945488	0.969731	-4.63992
40	sTNF RII	0.00577272	13.4651	0.0155362	0.987745	0.987745	-4.62198

### Sheet: Interaction FGF23_disease
…1	Protein	FGF23inNTS	FGF23inCtrl	Diff	AveExpr	F	P.Value	adj.P.Val
39	sTNF RI	-0.283944	0.964781	-1.24873	17.2036	9.59056	0.00102315	0.0409259
15	IL6	-0.621199	-0.915307	0.294108	11.842	3.23237	0.0589131	0.938687
17	IL10	-0.109982	-0.87634	0.766358	12.2549	1.72085	0.20228	0.938687
10	IL1-alpha	0.399789	-0.0575348	0.457324	15.3528	1.68252	0.209101	0.938687
2	CD30L	-0.143347	0.616593	-0.75994	12.2807	1.62164	0.220458	0.938687
29	MIG	0.557425	0.176009	0.381416	11.5066	1.57704	0.229204	0.938687
30	MIP-1-alpha	0.182253	0.550216	-0.367963	12.2796	1.503	0.24457	0.938687
35	TECK	0.265612	0.432579	-0.166967	12.7846	1.50092	0.245018	0.938687
16	IL9	0.446565	0.65078	-0.204215	14.0207	1.48302	0.24891	0.938687
9	IFN-gamma	-0.306075	-0.746344	0.440269	12.5851	1.46165	0.25364	0.938687
34	TCA-3	0.365707	-0.124324	0.49003	15.6931	1.41101	0.265252	0.938687
18	IL12-p40/p70	-0.542546	-0.263961	-0.278585	12.913	1.28779	0.295998	0.938687
3	Eotaxin	0.104832	0.546491	-0.441659	12.3476	1.11591	0.345577	0.938687
23	KC	0.309791	-0.252795	0.562587	12.78	1.09897	0.350932	0.938687
28	M-CSF	0.272953	0.186509	0.0864445	15.4241	0.968014	0.395533	0.938687
38	TNF-alpha	0.401859	-0.545865	0.947723	13.8259	0.928547	0.410162	0.938687
5	FAS ligand	0.358909	0.468699	-0.10979	13.3994	0.914162	0.41564	0.938687
33	SDF-1	0.0558442	0.621153	-0.565309	13.965	0.896667	0.422409	0.938687
32	RANTES	-0.613665	0.00578608	-0.619451	13.2238	0.830139	0.449274	0.94584
6	Fractalkine	0.243172	0.336448	-0.0932763	12.9483	0.752508	0.483003	0.951114
21	IL17	-0.310513	-0.476265	0.165752	13.4076	0.671166	0.521334	0.951114
1	BLC	0.250988	0.32955	-0.0785611	13.6302	0.623268	0.54545	0.951114
11	IL1-beta	0.329823	0.182799	0.147024	12.9946	0.62048	0.546891	0.951114
20	IL13	-0.30578	0.011571	-0.317351	12.2215	0.504312	0.610778	0.963821
25	LIX	-0.0881175	-0.230234	0.142116	16.9385	0.50344	0.611287	0.963821
27	MCP-1	0.0615317	-0.222294	0.283826	13.0075	0.38523	0.684822	0.963821
19	IL12-p70	0.157696	0.160717	-0.00302025	15.722	0.313862	0.733858	0.963821
40	sTNF RII	0.00577272	-0.223818	0.229591	13.4651	0.28908	0.751771	0.963821
12	IL2	0.215627	0.233464	-0.0178369	13.9631	0.233611	0.793621	0.963821
13	IL3	0.206969	-0.321376	0.528345	13.7297	0.218445	0.805501	0.963821
26	Lymphotactin	-0.0181234	0.162752	-0.180876	12.8797	0.189111	0.829035	0.963821
14	IL4	0.0938477	-0.0810749	0.174923	15.8065	0.171869	0.843216	0.963821
8	GM-CSF	-0.165695	-0.133489	-0.0322063	13.7897	0.170438	0.844406	0.963821
7	G-CSF	0.215963	-0.26836	0.484323	14.1363	0.168586	0.845947	0.963821
4	Eotaxin-2	0.193708	0.0939455	0.0997622	13.152	0.130239	0.878562	0.963821
37	TIMP-2	-0.0633128	0.110868	-0.174181	12.3096	0.081766	0.921768	0.963821
36	TIMP-1	0.0868851	0.0863805	0.000504544	12.0183	0.0796446	0.923711	0.963821
24	Leptin	-0.052964	-0.14086	0.0878964	11.4427	0.0785206	0.924743	0.963821
22	I-TAC	0.112721	0.0922408	0.02048	11.7783	0.0623443	0.939726	0.963821
31	MIP-1-gamma	-0.0184073	-0.0399164	0.0215091	17.1484	0.0218991	0.97836	0.97836

### Sheet: disease
…1	Protein	logFC	AveExpr	t	P.Value	adj.P.Val	B
40	sTNF RII	1.48348	13.4651	6.63513	8.68739e-07	3.47496e-05	5.76351
10	IL1-alpha	-0.443172	15.3528	-2.87185	0.0085728	0.171456	-3.5037
36	TIMP-1	0.528958	12.0183	2.54814	0.017909	0.238786	-3.99251
39	sTNF RI	0.477022	17.2036	2.23838	0.0350825	0.350825	-4.99735
31	MIP-1-gamma	0.292388	17.1484	1.99434	0.058	0.397642	-5.44783
27	MCP-1	-0.358281	13.0075	-1.98036	0.0596462	0.397642	-5.09453
14	IL4	-0.253093	15.8065	-1.74295	0.0945888	0.540508	-5.74235
11	IL1-beta	-0.342432	12.9946	-1.46528	0.156272	0.663279	-5.90791
16	IL9	0.476337	14.0207	1.4607	0.157515	0.663279	-5.71633
2	CD30L	-0.353187	12.2807	-1.37213	0.18315	0.663279	-6.02883
26	Lymphotactin	-0.23575	12.8797	-1.32557	0.197893	0.663279	-6.11641
28	M-CSF	-0.225686	15.4241	-1.32223	0.198984	0.663279	-6.29544
34	TCA-3	-0.177286	15.6931	-1.05646	0.301638	0.928116	-6.64372
3	Eotaxin	-0.204889	12.3476	-0.769781	0.4492	0.95714	-6.6735
25	LIX	-0.129652	16.9385	-0.74349	0.464651	0.95714	-7.06441
24	Leptin	-0.187712	11.4427	-0.733435	0.470643	0.95714	-6.62846
35	TECK	-0.145499	12.7846	-0.699679	0.491087	0.95714	-6.74993
19	IL12-p70	-0.13155	15.722	-0.650564	0.521721	0.95714	-6.995
22	I-TAC	0.174825	11.7783	0.621009	0.54065	0.95714	-6.7188
8	GM-CSF	-0.145334	13.7897	-0.604847	0.551153	0.95714	-6.55449
4	Eotaxin-2	-0.166977	13.152	-0.595741	0.557118	0.95714	-6.73925
12	IL2	0.182813	13.9631	0.58663	0.56312	0.95714	-6.56112
17	IL10	-0.201462	12.2549	-0.579163	0.568063	0.95714	-6.79137
18	IL12-p40/p70	-0.143644	12.913	-0.526855	0.603298	0.95714	-6.84048
1	BLC	-0.124178	13.6302	-0.490427	0.62844	0.95714	-6.66068
9	IFN-gamma	-0.14408	12.5851	-0.408604	0.686579	0.95714	-6.91521
21	IL17	-0.143098	13.4076	-0.405171	0.689065	0.95714	-6.76462
23	KC	-0.0710806	12.78	-0.379463	0.707797	0.95714	-6.92525
5	FAS ligand	-0.114087	13.3994	-0.377827	0.708995	0.95714	-6.77763
29	MIG	0.0691916	11.5066	0.291154	0.773521	0.95714	-6.86237
32	RANTES	0.0912393	13.2238	0.284156	0.778812	0.95714	-6.85827
6	Fractalkine	-0.06417	12.9483	-0.271246	0.788601	0.95714	-6.93395
7	G-CSF	0.0990906	14.1363	0.245113	0.808525	0.95714	-6.70191
15	IL6	-0.0738437	11.842	-0.226005	0.823177	0.95714	-6.89167
38	TNF-alpha	0.0733287	13.8259	0.207413	0.837498	0.95714	-6.71272
37	TIMP-2	0.0339147	12.3096	0.160449	0.873917	0.959532	-6.95756
33	SDF-1	-0.0404702	13.965	-0.125238	0.901415	0.959532	-6.70836
20	IL13	0.023461	12.2215	0.109748	0.913554	0.959532	-6.95445
30	MIP-1-alpha	-0.0191889	12.2796	-0.0817546	0.935543	0.959532	-6.96387
13	IL3	0.0207958	13.7297	0.0509959	0.959766	0.959766	-6.75176

### Sheet: treatment
…1	Protein	logFC	AveExpr	t	P.Value	adj.P.Val	B
15	IL6	-0.750986	11.842	-2.62164	0.0142522	0.57009	-4.26409
16	IL9	0.618825	14.0207	1.94163	0.0627742	0.589614	-4.47506
35	TECK	0.348095	12.7846	1.68943	0.102752	0.589614	-4.47609
9	IFN-gamma	-0.523215	12.5851	-1.63795	0.113134	0.589614	-4.48529
29	MIG	0.366811	11.5066	1.60164	0.12097	0.589614	-4.50168
30	MIP-1-alpha	0.3643	12.2796	1.60143	0.121017	0.589614	-4.49273
17	IL10	-0.491974	12.2549	-1.52943	0.137888	0.589614	-4.50901
18	IL12-p40/p70	-0.378426	12.913	-1.47063	0.153047	0.589614	-4.52243
28	M-CSF	0.260064	15.4241	1.46415	0.154797	0.589614	-4.50336
5	FAS ligand	0.435631	13.3994	1.44105	0.161164	0.589614	-4.54369
39	sTNF RI	0.315245	17.2036	1.4204	0.167034	0.589614	-4.49288
21	IL17	-0.438919	13.4076	-1.30114	0.204298	0.589614	-4.56128
3	Eotaxin	0.326396	12.3476	1.27033	0.214896	0.589614	-4.55682
10	IL1-alpha	0.232252	15.3528	1.26367	0.21724	0.589614	-4.55148
6	Fractalkine	0.296117	12.9483	1.25282	0.221105	0.589614	-4.56281
1	BLC	0.293986	13.6302	1.1257	0.270281	0.674627	-4.58492
33	SDF-1	0.346966	13.965	1.08702	0.286716	0.674627	-4.58913
11	IL1-beta	0.262189	12.9946	1.03344	0.310645	0.690322	-4.59552
25	LIX	-0.168697	16.9385	-0.949234	0.350992	0.738931	-4.62521
2	CD30L	0.230996	12.2807	0.89273	0.379956	0.750377	-4.61623
19	IL12-p70	0.175197	15.722	0.86644	0.393948	0.750377	-4.63219
32	RANTES	-0.236663	13.2238	-0.769574	0.44829	0.804591	-4.62462
34	TCA-3	0.12617	15.6931	0.710763	0.483378	0.804591	-4.65735
20	IL13	-0.152081	12.2215	-0.704582	0.487155	0.804591	-4.63814
8	GM-CSF	-0.167676	13.7897	-0.659641	0.515119	0.804591	-4.62375
12	IL2	0.203308	13.9631	0.647247	0.522984	0.804591	-4.62456
4	Eotaxin-2	0.158332	13.152	0.545757	0.589752	0.873707	-4.64255
26	Lymphotactin	0.0899278	12.8797	0.456617	0.65163	0.901737	-4.65864
27	MCP-1	-0.0938603	13.0075	-0.453618	0.653759	0.901737	-4.65551
24	Leptin	-0.0955879	11.4427	-0.371179	0.713426	0.912227	-4.65849
36	TIMP-1	0.0873008	12.0183	0.366968	0.716528	0.912227	-4.66205
22	I-TAC	0.0974378	11.7783	0.34905	0.729782	0.912227	-4.6609
31	MIP-1-gamma	-0.0441913	17.1484	-0.267834	0.79088	0.926922	-4.73126
13	IL3	-0.0870488	13.7297	-0.218861	0.828419	0.926922	-4.64306
40	sTNF RII	-0.0730159	13.4651	-0.194774	0.84704	0.926922	-4.64926
7	G-CSF	-0.0728945	14.1363	-0.188162	0.852169	0.926922	-4.64387
38	TNF-alpha	-0.0641093	13.8259	-0.181422	0.857403	0.926922	-4.64279
23	KC	0.0228971	12.78	0.115897	0.908599	0.945824	-4.67687
14	IL4	0.0161847	15.8065	0.0983775	0.922365	0.945824	-4.71219
37	TIMP-2	0.0147598	12.3096	0.0685925	0.945824	0.945824	-4.67709
