## Supplemental Table 6 for "The renal response to FGF23 shifts from phosphaturia towards inflammation in kidney disease"

### Sheet: Tabelle2
Supplemental Table 6. Characteristics of patients with IgA nephropathy
Characteristic	N = 591
Age	42 (29, 54)
Sex (male)	37 (63%)
Measured GFR (ml/min/1,73)	58 (32, 79)
Immunosuppressants	2 (3.4%)
Corticosteroids	10 (17%)
Fasting parathyroid hormone (pg/mL)	5.1 (3.5, 8.4)
25 OH vitamin D (nmol/L)	38 (26, 51)
Intact FGF23 (pg/mL)	88 (54, 132)
1 Median (Q1, Q3); n (%)
