## Supplemental Table 7 for "The renal response to FGF23 shifts from phosphaturia towards inflammation in kidney disease"

### Sheet: histo + transcriptome correl.
Supplemental Table 7. Associations between IgA patients' transcriptome-inferred cell fractions and tubulointerstitial histology assessment
dependent variable	independent variable	Univariable models				Multivariable models
		N	Beta	95% CI1	p-value		Beta	95% CI1	p-value
Immune cells and fibroblasts %	Interstitial inflammation (nearest 10 %)	71	0.0004	0.0000, 0.0008	0.0559		0.0005	0.0000, 0.0009	0.0356
All fibroblasts %	Interstitial inflammation (nearest 10 %)	71	0.0003	0.0000, 0.0006	0.0812		0.0004	0.0000, 0.0007	0.0406
Macrophages %	Interstitial inflammation (nearest 10 %)	71	0.0003	-0.0001, 0.0006	0.159		0.0003	-0.0001, 0.0008	0.0972
Immune cells and fibroblasts %	IFTA percentage	71	0.0003	-0.0001, 0.0008	0.1238		0.0006	0.0000, 0.0011	0.0386
All fibroblasts %	IFTA percentage	71	0.0003	-0.0001, 0.0006	0.1582		0.0004	0.0000, 0.0009	0.0432
Macrophages %	IFTA percentage	71	0.0002	-0.0002, 0.0006	0.3473		0.0004	-0.0001, 0.0009	0.1212
1 CI = Confidence Interval. All multivariable models were adjusted for GFR, 25OH-vitamin D, PTH, immunosuppressants and corticosteroid medication.
