## Supplemental Table 8 for "The renal response to FGF23 shifts from phosphaturia towards inflammation in kidney disease"

### Sheet: logFGF23
Supplemental Table 8. Associations of logFGF23 with tubuloglomerular histology features in human IgA nephropathy
		Univariable models			Multivariable models
Characteristic	N	Beta	95% CI1	p-value	Beta	95% CI1	p-value
GS percentage	59	0.01	0.01, 0.01	<0.001	0.01	0.00, 0.01	0.006
Mesangial hypercellularity (0/1)	59			0.006
0		—	—
1		0.22	0.03, 0.41		0.09	-0.16, 0.34	0.5
Segmental sclerosis/adhes (0/1)	59			0.863
0		—	—		—	—
1		0.02	-0.19, 0.23		-0.09	-0.35, 0.17	0.5
IFTA (0/1/2)	59	0.02	0.00, 0.03	0.009	0.14	-0.01, 0.28	0.061
IFTA percentage	59	0.01	0.01, 0.01	<0.001	0.01	0.00, 0.01	0.013
Intimal fibrosis (0/1/2/3)	57	0.08	-0.01, 0.18	0.087	0.07	-0.08, 0.21	0.3
Arteriolar hyalinosis (0/1/2/3)	59	0.09	-0.01, 0.19	0.084	-0.05	-0.19, 0.10	0.5
Interstitial inflammation (nearest 10 %)	59	0.01	0.00, 0.01	<0.001	0.01	0.00, 0.01	<0.001
1 CI = Confidence Interval. GS, glomerulosclerosis. IFTA, interstitial fibrosis and tubular atrophy. Multivariable models were adjusted for glomerular filtration rate, 25OH-vitamin D, parathyroid hormone, immunosuppressants and cortisone medication.
